# Reference-based cell type matching of spatial transcriptomics data

**DOI:** 10.1101/2022.03.28.486139

**Authors:** Yun Zhang, Jeremy A. Miller, Jeongbin Park, Boudewijn P. Lelieveldt, Brian Long, Tamim Abdelaal, Brian D. Aevermann, Tommaso Biancalani, Charles Comiter, Oleh Dzyubachyk, Jeroen Eggermont, Christoffer Mattsson Langseth, Viktor Petukhov, Gabriele Scalia, Eeshit Dhaval Vaishnav, Yilin Zhao, Ed S. Lein, Richard H. Scheuermann

## Abstract

With the advent of multiplex fluorescence *in situ* hybridization (FISH) and *in situ* RNA sequencing technologies, spatial transcriptomics analysis is advancing rapidly. Spatial transcriptomics provides spatial location and pattern information about cells in tissue sections at single cell resolution. Cell type classification of spatially-resolved cells can also be inferred by matching the spatial transcriptomics data to reference single cell RNA-sequencing (scRNA-seq) data with cell types determined by their gene expression profiles. However, robust cell type matching of the spatial cells is challenging due to the intrinsic differences in resolution between the spatial and scRNA-seq data. In this study, we systematically evaluated six computational algorithms for cell type matching across four spatial transcriptomics experimental protocols (MERFISH, smFISH, BaristaSeq, and ExSeq) conducted on the same mouse primary visual cortex (VISp) brain region. We find that while matching results of individual algorithms vary to some degree, they also show agreement to some extent. We present two ensembl meta-analysis strategies to combine the individual matching results and share the consensus matching results in the Cytosplore Viewer (https://viewer.cytosplore.org) for interactive visualization and data exploration. The consensus matching can also guide spot-based spatial data analysis using SSAM, allowing segmentation-free cell type assignment.
