## Supplementary Table for "Reference-based cell type matching of spatial transcriptomics data"

### Sheet: MERFISH_Allen_genes
	gene
0	1700022I11Rik
1	1810046K07Rik
2	5031425F14Rik
3	5730522E02Rik
4	Acta2
5	Adam2
6	Adamts2
7	Adamts4
8	Adra1b
9	Alk
10	Ankfn1
11	Ano4
12	Aqp4
13	Asic4
14	B4galnt2
15	B4galnt3
16	Barx2
17	Bcl11b
18	Bdnf
19	Bgn
20	Blnk
21	Bmpr1b
22	Brinp3
23	C1ql3
24	C1qtnf7
25	Cacng5
26	Calb2
27	Camk2d
28	Car3
29	Cbln2
30	Cbln4
31	Ccbe1
32	Ccdc162
33	Ccdc3
34	Ccdc80
35	Ccnb1
36	Cd14
37	Cd24a
38	Cdca7
39	Cdcp1
40	Cdh12
41	Cdh13
42	Cdh20
43	Cdh9
44	Ceacam9
45	Cemip
46	Chat
47	Chn2
48	Chodl
49	Chrm2
50	Chrna2
51	Cldn5
52	Clrn1
53	Cntnap5b
54	Cobll1
55	Col14a1
56	Col15a1
57	Col23a1
58	Col24a1
59	Col25a1
60	Corin
61	Cplx3
62	Crhr2
63	Crispld2
64	Cspg4
65	Ctss
66	Cux2
67	Cxcl14
68	Daam2
69	Dmkn
70	Dnase1l3
71	Dscaml1
72	Egfem1
73	Egfr
74	Egln3
75	Egr2
76	Elfn1
77	Enpp6
78	Epha7
79	Fam19a2
80	Fam84b
81	Fbxl7
82	Fezf2
83	Flrt3
84	Flt1
85	Fndc7
86	Fosb
87	Foxp2
88	Frem2
89	Fst
90	Gfap
91	Glra1
92	Gpc6
93	Grik1
94	Grin3a
95	Grm1
96	Grm8
97	Hpse
98	Hs3st5
99	Igf2
100	Igfbp4
101	Igfbp5
102	Ikzf2
103	Il1rapl2
104	Il4ra
105	Inpp4b
106	Iqgap2
107	Itgb8
108	Kcng1
109	Kcnj8
110	L3mbtl4
111	Lama3
112	Lhx6
113	Lmo1
114	Lsp1
115	Ltf
116	Luzp2
117	Lypd1
118	Lyzl4
119	2021-03-01
120	Marcksl1
121	Meis2
122	Moxd1
123	Mrc1
124	Mrgprx2
125	Muc20
126	Myh14
127	Ndst4
128	Nhs
129	Nkain3
130	Nnmt
131	Nos1
132	Npas1
133	Npnt
134	Npsr1
135	Npy2r
136	Nr2f2
137	Nr4a1
138	Nr4a2
139	Ntng2
140	Nxph1
141	Nxph2
142	Nxph4
143	Olah
144	Olfm3
145	Opalin
146	Oprk1
147	Osr1
148	Otof
149	Parm1
150	Pcdh8
151	Pde11a
152	Pdgfc
153	Pdgfra
154	Pdlim5
155	Phactr2
156	Plch1
157	Plcxd3
158	Pld5
159	Plekhg3
160	Pou3f1
161	Pou3f3
162	Pou6f2
163	Prdm8
164	Prok2
165	Prokr2
166	Prox1
167	Prr16
168	Prss12
169	Prss23
170	Ptger3
171	Ptprk
172	Ptprm
173	Ptprt
174	Ptpru
175	Pxdc1
176	Ramp1
177	Reln
178	Rerg
179	Rfx3
180	Rgs5
181	Rgs6
182	Rnf152
183	Ror1
184	Rorb
185	Rspo1
186	Rxfp1
187	Rxfp2
188	Satb2
189	Scgn
190	Sema3e
191	Sema5a
192	Serpinf1
193	Sertm1
194	Sgcd
195	Shisa9
196	Slc17a6
197	Slc17a8
198	Slc25a13
199	Slc30a3
200	Slc32a1
201	Slc44a5
202	Slco5a1
203	Sncg
204	Sox10
205	Sox6
206	Sp8
207	Spon1
208	St6galnac5
209	Sulf1
210	Sulf2
211	Syndig1
212	Syt10
213	Syt6
214	Tbc1d4
215	Tcap
216	Teddm3
217	Tenm3
218	Th
219	Thbs2
220	Thsd7a
221	Timp3
222	Tmem163
223	Tmtc2
224	Tnfaip6
225	Tox
226	Trp53i11
227	Trpc4
228	Trpc6
229	Tshz2
230	Tunar
231	Ubash3b
232	Unc13c
233	Unc5b
234	Unc5d
235	Ust
236	Vipr2
237	Vtn
238	Vwc2
239	Wipf3
240	Wnt7b
241	Zfp804b
242	Vip
243	Calb1
244	Gad2
245	Tac2
246	Lamp5
247	Cnr1
248	Pvalb
249	Sst
250	Rab3b
251	Slc17a7
252	Penk
253	Gad1
254	Cd52
255	Rprml
256	Mup5
257	Igfbp6

### Sheet: smFISH_genes
	gene
0	Fezf2
1	Pde1a
2	Rorb
3	Kcnk2
4	Cux2
5	Alcam
6	Gad2
7	Foxp2
8	Galnt14
9	Thsd7a
10	Sema3e
11	Sez6
12	Lhx6
13	Chodl
14	Grin3a
15	Satb2
16	Mpped1
17	Pvalb
18	Sv2c
19	Kcnip4
20	Prox1
21	Parm1

### Sheet: BARISTASEQ_genes
	gene
0	Ank1
1	Kcnmb2
2	Ankrd55
3	Slc32a1
4	Btbd11
5	Arx
6	Dlx1
7	Gad2
8	Pvalb
9	Pdgfra
10	Nxph4
11	Car3
12	Slc17a8
13	Syt6
14	Rspo1
15	Lratd2
16	Deptor
17	Ndnf
18	Chrna2
19	Calb1
20	Sncg
21	Th
22	Gad1
23	Slc17a7
24	Neurod1
25	Rorb
26	Fezf2
27	Adarb2
28	Lamp5
29	Vip
30	Lhx6
31	Chodl
32	Fa2h
33	Ly86
34	Ly6c2
35	Dcn
36	Fgfr3
37	Map3k7cl
38	Nxph1
39	Pcp4
40	Neurod6
41	Nrn1
42	Sst
43	Nrgn
44	Ptn
45	Cck
46	Synpr
47	Slc6a1
48	Dlx6
49	Atp1a3
50	Arpp19
51	Npy
52	Cxcl14
53	Rab3b
54	Cryab
55	Penk
56	Tesc
57	Crh
58	Caln1
59	Kcnip1
60	Gm11549
61	Ctxn1
62	Car4
63	Nfib
64	Id2
65	Igfbp6
66	Itpka
67	Ptprd
68	Sv2b
69	Vxn
70	Reln
71	Rprml
72	Cnr1
73	Cacna2d3
74	Plpp4
75	Adcy2
76	Kcnip4
77	Sparcl1
78	Brinp3

### Sheet: exseq_genes
	gene
0	Mef2c
1	Grin3a
2	Mpped1
3	Gad2
4	Lhx6
5	Pde1a
6	Elfn1
7	Alcam
8	Slc32a1
9	Parm1
10	Sema3e
11	Kcnk2
12	Prox1
13	Dlx1
14	Cux2
15	Sv2c
16	Grm5
17	B3galt1
18	Galnt14
19	Pvalb
20	Fezf2
21	Ank1
22	Fam19a2
23	Chodl
24	Pcdh8
25	Sez6
26	Thsd7a
27	Npas1
28	Foxp2
29	Rorb
30	Ldb2
31	Ankrd55
32	Satb2
33	Nr2f2
34	Kcnmb2
35	Syndig1
36	Cdh9
37	Lingo2
38	Unc13c
39	Nts
40	Tnni3k
41	Kcnip4
